# Investigation of a night soil compost psychrotrophic bacterium *Glutamicibacter arilaitensis* LJH19 for its safety, efficient hydrolytic and plant growth-promoting potential

**DOI:** 10.1101/2020.04.24.057588

**Authors:** Shruti Sinai Borker, Aman Thakur, Sanjeet Kumar, Sareeka Kumari, Rakshak Kumar, Sanjay Kumar

## Abstract

Night soil compost (NSC) has traditionally been a source of organic manure in north-western Himalaya. Lately, this traditional method is declining due to modernization, its unhygienic conditions and social apprehensions. Reduction in the age-old traditional practice has led to excessive usage of chemical fertilizers and shortage of water in the eco-sensitive region. Microbiological intervention was attempted to obtain bacterial consortia for accelerated degradation of human faeces in cold climate to improvise this traditional knowledge. *Glutamicibacter arilaitensis* LJH19, a psychrotrophic bacteria was identified as one such potential candidate for the proposed consortia. The bacterium was isolated from NSC of Lahaul valley and exhibited potential hydrolytic activities, the specific activities of amylase, cellulase and xylanase was observed as 186.76 U/mg, 21.85 U/mg and 11.31 U/mg respectively. Additionally, the strain possessed multiple plant growth-promoting (PGP) traits. The bacterium produced 166.11 µg/ml indole acetic acid and 85.72 % siderophore units, and solubilized 44.76 µg/ml phosphate. Whole genome sequence (3,602,821 bps) endorsed the cold adaptation, polysaccharide metabolism, PGP potential of the bacterium. Genome mining revealed biosynthetic gene clusters for type III polyketide synthase (PKS), terpene, and siderophore in agreement with its potential PGP traits. Comparative genomics within the genus revealed 217 unique genes specific to hydrolytic and PGP activity. Negative haemolysis and biofilm production and susceptibility towards all 12 tested antibiotics indicated the bacterium to be a safe bioinoculant. Genomic investigation supported the bacterium safety with absence of any virulence and antibiotic resistance genes. We propose the strain LJH19 to be a potentially safe bioinoculant candidate for efficient degradation of night soil owing to its survivability in cold and its efficient hydrolytic and PGP potential.
