## Supplementary Table 2 for "Investigation of a night soil compost psychrotrophic bacterium *Glutamicibacter arilaitensis* LJH19 for its safety, efficient hydrolytic and plant growth-promoting potential"

### Sheet: COG Class Unique Gene LJH19
Supplementary Table 2: List of unique genes identified in LJH19 genome
Locus Tag	COG Class	Function
MJJNNIGE_00037	H	Methyltransferase required for the conversion of demethylmenaquinone (DMKH2) to menaquinone (MKH2) (By similarity)
MJJNNIGE_00039	S	ABC transporter
MJJNNIGE_00075	S	domain-containing protein
MJJNNIGE_00192	M	Transferase
MJJNNIGE_00216	Q	Thioesterase superfamily
MJJNNIGE_00244	G	Aldose 1-epimerase
MJJNNIGE_00277	C	rieske 2Fe-2S domain protein
MJJNNIGE_00279	S	Enoyl-CoA hydratase
MJJNNIGE_00280	Q	Amp-dependent synthetase and ligase
MJJNNIGE_00283	S	PrpF protein
MJJNNIGE_00294	C	NADH flavin oxidoreductase NADH oxidase
MJJNNIGE_00295	G	Major facilitator superfamily
MJJNNIGE_00301	I	Transferase
MJJNNIGE_00304	I	acyl-Coa dehydrogenase
MJJNNIGE_00311	G	Major facilitator superfamily
MJJNNIGE_00312	S	2-nitropropane dioxygenase
MJJNNIGE_00313	I	Key enzyme for ketone body catabolism. Transfers the CoA moiety from succinate to acetoacetate. Formation of the enzyme-CoA intermediate proceeds via an unstable anhydride species formed between the carboxylate groups of the enzyme and substrate (By similarity)
MJJNNIGE_00323	K	iclR family transcriptional regulator
MJJNNIGE_00325	K	LacI family transcriptional regulator
MJJNNIGE_00326	S	L-rhamnose 1-epimerase
MJJNNIGE_00330	G	Carbohydrate kinase
MJJNNIGE_00339	Q	benzoate 1,2-dioxygenase
MJJNNIGE_00340	C	dehydrogenase (EC
MJJNNIGE_00341	S	Dehydrogenase
MJJNNIGE_00342	G	benzoate transporter
MJJNNIGE_00351	L	insertion element ISCmi2 transposase
MJJNNIGE_00359	K	GntR family transcriptional regulator
MJJNNIGE_00360	Q	Catalyzes the insertion of one atom of molecular oxygen into position 2 of the phenyl ring of 3-(3- hydroxyphenyl)propionate (3-HPP) and hydroxycinnamic acid (3HCI) (By similarity)
MJJNNIGE_00363	I	carboxylesterase, type B
MJJNNIGE_00364	P	monooxygenase
MJJNNIGE_00365	K	GntR family transcriptional regulator
MJJNNIGE_00366	Q	Catalyzes the non-heme iron(II)-dependent oxidative cleavage of 2,3-dihydroxyphenylpropionic acid and 2,3- dihydroxicinnamic acid into 2-hydroxy-6-ketononadienedioate and 2- hydroxy-6-ketononatrienedioate, respectively (By similarity)
MJJNNIGE_00367	S	Hydrolase
MJJNNIGE_00368	Q	Fumarylacetoacetate (FAA) hydrolase family
MJJNNIGE_00370	G	aldolase
MJJNNIGE_00371	Q	Catalyzes the insertion of one atom of molecular oxygen into position 2 of the phenyl ring of 3-(3- hydroxyphenyl)propionate (3-HPP) and hydroxycinnamic acid (3HCI) (By similarity)
MJJNNIGE_00373	P	Binding-protein-dependent transport systems inner membrane component
MJJNNIGE_00374	P	abc transporter
MJJNNIGE_00375	P	abc transporter
MJJNNIGE_00376	P	monooxygenase
MJJNNIGE_00378	S	short chain dehydrogenase
MJJNNIGE_00379	C	FAD linked oxidases, C-terminal domain
MJJNNIGE_00382	G	transporter
MJJNNIGE_00389	S	Zinc phosphodiesterase, which displays some tRNA 3'- processing endonuclease activity. Probably involved in tRNA maturation, by removing a 3'-trailer from precursor tRNA (By similarity)
MJJNNIGE_00391	E	TOBE domain
MJJNNIGE_00396	I	acyl-CoA dehydrogenase type 2
MJJNNIGE_00423	G	pyruvate, water dikinase
MJJNNIGE_00424	C	mobile region
MJJNNIGE_00426	C	Ferredoxin
MJJNNIGE_00427	C	pyridine nucleotide-disulfide oxidoreductase
MJJNNIGE_00429	C	Aldehyde dehydrogenase
MJJNNIGE_00434	F	uracil thiamine allantoin permease
MJJNNIGE_00434	H	uracil thiamine allantoin permease
MJJNNIGE_00436	G	Catalyzes the reversible isomerization between hydroxypyruvate and 2-hydroxy-3-oxopropanoate (also termed tartronate semialdehyde) (By similarity)
MJJNNIGE_00437	I	2-hydroxy-3-oxopropionate reductase
MJJNNIGE_00443	S	UspA domain-containing protein
MJJNNIGE_00447	S	Formiminotransferase-cyclodeaminase
MJJNNIGE_00448	H	Catalyzes the oxidation of 5,10- methylenetetrahydrofolate to 5,10-methenyltetrahydrofolate and then the hydrolysis of 5,10-methenyltetrahydrofolate to 10- formyltetrahydrofolate (By similarity)
MJJNNIGE_00460	S	Glucose 1-dehydrogenase
MJJNNIGE_00468	P	integral membrane protein
MJJNNIGE_00491	E	decarboxylase
MJJNNIGE_00494	L	UvrD/REP helicase N-terminal domain
MJJNNIGE_00495	V	type iii restriction
MJJNNIGE_00496	L	Cytosine-specific methyltransferase
MJJNNIGE_00497	L	transposase of ISAar22, IS481 family
MJJNNIGE_00498	L	Cytosine-specific methyltransferase
MJJNNIGE_00502	F	nucleoside hydrolase
MJJNNIGE_00505	P	abc transporter
MJJNNIGE_00506	S	Short-chain dehydrogenase reductase sdr
MJJNNIGE_00510	E	Amino Acid
MJJNNIGE_00511	S	Carbon-nitrogen hydrolase
MJJNNIGE_00536	E	amidohydrolase
MJJNNIGE_00537	G	major facilitator superfamily MFS_1
MJJNNIGE_00538	G	major facilitator superfamily MFS_1
MJJNNIGE_00539	G	GntP family permease
MJJNNIGE_00539	G	GntP family permease
MJJNNIGE_00540	G	Triose-phosphate isomerase
MJJNNIGE_00541	I	3-hydroxyacyl-CoA dehydrogenase
MJJNNIGE_00542	G	Ribose 5-phosphate isomerase
MJJNNIGE_00543	G	Dihydroxyacetone kinase
MJJNNIGE_00545	K	gntR family transcriptional regulator
MJJNNIGE_00546	G	Glycoside hydrolase family 3 domain protein
MJJNNIGE_00547	P	binding-protein-dependent transport
MJJNNIGE_00548	P	binding-protein-dependent transport
MJJNNIGE_00550	K	LacI family transcriptional regulator
MJJNNIGE_00566	I	acyl-CoA dehydrogenase
MJJNNIGE_00575	C	electron transfer flavoprotein alpha subunit
MJJNNIGE_00630	C	Quinone oxidoreductase
MJJNNIGE_00642	E	Aminotransferase
MJJNNIGE_00653	I	Amp-dependent synthetase and ligase
MJJNNIGE_00656	C	Necessary for formate dehydrogenase activity (By similarity)
MJJNNIGE_00659	C	oxidoreductase alpha (molybdopterin) subunit
MJJNNIGE_00670	L	transposase IS3 IS911 family protein
MJJNNIGE_00671	L	Integrase
MJJNNIGE_00720	S	abc transporter
MJJNNIGE_00779	E	Gluconate
MJJNNIGE_00779	G	Gluconate
MJJNNIGE_00782	M	mandelate racemase muconate lactonizing
MJJNNIGE_00784	G	Binding-protein-dependent transport systems inner membrane component
MJJNNIGE_00785	S	Oxidoreductase domain protein
MJJNNIGE_00791	S	Oxidoreductase
MJJNNIGE_00792	K	LacI family transcriptional regulator
MJJNNIGE_00793	G	extracellular solute-binding protein, family 1
MJJNNIGE_00794	G	BadF BadG BcrA BcrD
MJJNNIGE_00934	T	Two component transcriptional regulator, LuxR family
MJJNNIGE_01053	G	Alpha-1,6-glucosidase, pullulanase-type
MJJNNIGE_01065	K	acetyltransferase
MJJNNIGE_01080	M	penicillin-binding protein
MJJNNIGE_01164	E	Extracellular solute-binding protein family 3
MJJNNIGE_01164	T	Extracellular solute-binding protein family 3
MJJNNIGE_01293	E	Oligopeptide dipeptide ABC transporter ATPase subunit
MJJNNIGE_01322	L	polyphosphate kinase 2
MJJNNIGE_01398	D	ATP-binding protein
MJJNNIGE_01446	I	diacylglycerol kinase, catalytic
MJJNNIGE_01489	M	Involved in cell wall formation. Catalyzes the final step in the synthesis of UDP-N-acetylmuramoyl-pentapeptide the precursor of murein (By similarity)
MJJNNIGE_01575	S	rieske 2fe-2S domain-containing protein
MJJNNIGE_01774	V	type I restriction-modification system
MJJNNIGE_01790	K	LysR family Transcriptional regulator
MJJNNIGE_01828	G	Major Facilitator
MJJNNIGE_01850	J	Hydrolyzes D-tyrosyl-tRNA(Tyr) into D-tyrosine and free tRNA(Tyr). Could be a defense mechanism against a harmful effect of D-tyrosine (By similarity)
MJJNNIGE_01851	L	recombination factor protein RarA
MJJNNIGE_01885	J	Leucyl-tRNA synthetase
MJJNNIGE_01987	G	Converts N-acetylmannosamine-6-phosphate (ManNAc-6-P) to N-acetylglucosamine-6-phosphate (GlcNAc-6-P) (By similarity)
MJJNNIGE_01988	G	ROK family
MJJNNIGE_01989	E	dihydrodipicolinate
MJJNNIGE_01990	E	abc transporter
MJJNNIGE_01991	E	abc transporter
MJJNNIGE_01991	P	abc transporter
MJJNNIGE_01992	P	Binding-protein-dependent transport systems inner membrane component
MJJNNIGE_01994	E	Bacterial extracellular solute-binding proteins, family 5 Middle
MJJNNIGE_02021	L	Integrase
MJJNNIGE_02061	L	Replicative dna helicase
MJJNNIGE_02067	L	single-stranded DNA-binding protein
MJJNNIGE_02086	C	pyridine nucleotide-disulfide oxidoreductase
MJJNNIGE_02088	S	Inherit from NOG: glyoxalase bleomycin resistance protein dioxygenase
MJJNNIGE_02089	S	dinuclear metal center protein, YbgI
MJJNNIGE_02090	O	Has an important function as a repair enzyme for proteins that have been inactivated by oxidation. Catalyzes the reversible oxidation-reduction of methionine sulfoxide in proteins to methionine (By similarity)
MJJNNIGE_02099	S	Alcohol dehydrogenase zinc-binding domain protein
MJJNNIGE_02131	L	Site-specific tyrosine recombinase, which acts by catalyzing the cutting and rejoining of the recombining DNA molecules. The XerC-XerD complex is essential to convert dimers of the bacterial chromosome into monomers to permit their segregation at cell division. It also contributes to the segregational stability of plasmids (By similarity)
MJJNNIGE_02133	O	Mg chelatase subunit ChlI
MJJNNIGE_02136	L	Endonuclease that specifically degrades the RNA of RNA- DNA hybrids (By similarity)
MJJNNIGE_02156	M	glycosyl transferase
MJJNNIGE_02164	I	synthetase
MJJNNIGE_02186	L	3-Methyladenine DNA glycosylase
MJJNNIGE_02193	M	cell wall biosynthesis glycosyltransferase
MJJNNIGE_02194	D	Required for chromosome condensation and partitioning (By similarity)
MJJNNIGE_02199	L	Involved in base excision repair of DNA damaged by oxidation or by mutagenic agents. Acts as DNA glycosylase that recognizes and removes damaged bases. Has a preference for oxidized purines, such as 7,8-dihydro-8-oxoguanine (8-oxoG). Has AP (apurinic apyrimidinic) lyase activity and introduces nicks in the DNA strand. Cleaves the DNA backbone by beta-delta elimination to generate a single-strand …
MJJNNIGE_02200	K	Digests double-stranded RNA. Involved in the processing of primary rRNA transcript to yield the immediate precursors to the large and small rRNAs (23S and 16S). Also processes some mRNAs, and tRNAs when they are encoded in the rRNA operon (By similarity)
MJJNNIGE_02210	G	ABC transporter
MJJNNIGE_02210	M	ABC transporter
MJJNNIGE_02211	G	ABC-2 type transporter
MJJNNIGE_02211	M	ABC-2 type transporter
MJJNNIGE_02212	K	TRANSCRIPTIONal
MJJNNIGE_02213	M	Utp--glucose-1-phosphate uridylyltransferase
MJJNNIGE_02215	E	Aminotransferase
MJJNNIGE_02217	L	Methyltransferase
MJJNNIGE_02218	L	ATP-dependent DNA helicase RecG
MJJNNIGE_02219	S	Dihydroxyacetone kinase
MJJNNIGE_02220	K	transcriptional
MJJNNIGE_02246	M	glycosyl transferase group 1
MJJNNIGE_02249	M	glycosyl transferase group 1
MJJNNIGE_02251	L	Transposase
MJJNNIGE_02252	L	transposase, IS4 family protein
MJJNNIGE_02258	M	Glycosyl transferase (Group 1
MJJNNIGE_02262	I	Glycerol-3-phosphate
MJJNNIGE_02262	M	Glycerol-3-phosphate
MJJNNIGE_02276	M	dtdp-glucose 4,6-dehydratase
MJJNNIGE_02277	M	Catalyzes the formation of dTDP-glucose, from dTTP and glucose 1-phosphate, as well as its pyrophosphorolysis (By similarity)
MJJNNIGE_02278	Q	methyltransferase
MJJNNIGE_02404	G	Major facilitator superfamily
MJJNNIGE_02503	J	RNA methyltransferase TrmH family group 3
MJJNNIGE_02505	J	Cysteinyl-tRNA synthetase
MJJNNIGE_02506	I	Bifunctional enzyme that catalyzes the formation of 4- diphosphocytidyl-2-C-methyl-D-erythritol from CTP and 2-C-methyl- D-erythritol 4-phosphate (MEP) (IspD), and catalyzes the conversion of 4-diphosphocytidyl-2-C-methyl-D-erythritol 2- phosphate (CDP-ME2P) to 2-C-methyl-D-erythritol 2,4- cyclodiphosphate (ME-CPP) with a corresponding release of cytidine 5-monophosphate (CMP) (IspF) (By similari…
MJJNNIGE_02507	I	Bifunctional enzyme that catalyzes the formation of 4- diphosphocytidyl-2-C-methyl-D-erythritol from CTP and 2-C-methyl- D-erythritol 4-phosphate (MEP) (IspD), and catalyzes the conversion of 4-diphosphocytidyl-2-C-methyl-D-erythritol 2- phosphate (CDP-ME2P) to 2-C-methyl-D-erythritol 2,4- cyclodiphosphate (ME-CPP) with a corresponding release of cytidine 5-monophosphate (CMP) (IspF) (By similari…
MJJNNIGE_02508	K	Transcriptional regulator
MJJNNIGE_02644	S	HTH_LUXR
MJJNNIGE_02649	L	Integrase
MJJNNIGE_02658	S	siderophore binding protein
MJJNNIGE_02754	E	Cysteine desulfurase
MJJNNIGE_02765	G	Phosphoglucomutase phosphomannomutase alpha beta alpha domain
MJJNNIGE_02769	S	ABC transporter
MJJNNIGE_02770	G	major facilitator superfamily MFS_1
MJJNNIGE_02784	L	Transposase for insertion sequence
MJJNNIGE_02785	L	insertion element ISCmi2 transposase
MJJNNIGE_02786	L	insertion element ISCmi2 transposase
MJJNNIGE_02814	K	AraC Family Transcriptional Regulator
MJJNNIGE_02815	Q	isochorismatase hydrolase
MJJNNIGE_02854	P	Chromate transporter, chromate ion transporter (CHR) family
MJJNNIGE_02924	L	Transposase
MJJNNIGE_02975	V	Peptidase U61, LD-carboxypeptidase A
MJJNNIGE_02977	S	UspA domain-containing protein
MJJNNIGE_02981	T	signal transduction histidine kinase regulating citrate malate metabolism
MJJNNIGE_03006	S	hydrolase
MJJNNIGE_03027	I	cdp-diacylglycerol-glycerol-3-phosphate 3-phosphatidyltransferase
MJJNNIGE_03036	J	Catalyzes the transfer of a dimethylallyl group onto the adenine at position 37 in tRNAs that read codons beginning with uridine, leading to the formation of N6-(dimethylallyl)adenosine (i(6)A) (By similarity)
MJJNNIGE_03070	Q	non-ribosomal peptide synthetase
MJJNNIGE_03107	S	TAP domain-containing protein
MJJNNIGE_03111	C	reductase
MJJNNIGE_03152	S	YaeQ protein
MJJNNIGE_03158	H	Molybdopterin-guanine dinucleotide biosynthesis protein
MJJNNIGE_03159	H	Molybdenum cofactor synthesis domain protein
MJJNNIGE_03160	H	Molybdenum cofactor synthesis domain protein
MJJNNIGE_03162	P	ABC transporter, periplasmic molybdate-binding protein
MJJNNIGE_03163	H	Catalyzes, together with MoaC, the conversion of 5'-GTP to cyclic pyranopterin monophosphate (cPMP or molybdopterin precursor Z) (By similarity)
MJJNNIGE_03165	K	Transcriptional regulator
MJJNNIGE_03166	Q	amidohydrolase
MJJNNIGE_03167	C	Dehydrogenase
MJJNNIGE_03168	E	Choline dehydrogenase
MJJNNIGE_03170	C	NAD NADP octopine nopaline dehydrogenase
MJJNNIGE_03171	H	)-transporter
MJJNNIGE_03175	S	Short-chain dehydrogenase reductase sdr
MJJNNIGE_03177	S	Dehydrogenase
MJJNNIGE_03178	S	Dehydrogenase
MJJNNIGE_03196	Q	isochorismatase
MJJNNIGE_03197	K	iclR family transcriptional regulator
MJJNNIGE_03208	Q	3-carboxy-cis,cis-muconate cycloisomerase
MJJNNIGE_03299	C	Luciferase-like
MJJNNIGE_03325	P	Part of the ABC transporter complex HmuTUV involved in hemin import. Responsible for energy coupling to the transport system (By similarity)
MJJNNIGE_03326	P	transport system permease protein
MJJNNIGE_03328	P	Heme oxygenase
MJJNNIGE_03329	G	NmrA family
MJJNNIGE_03329	M	NmrA family
MJJNNIGE_03330	E	Gamma-glutamyltransferase (EC 2.3.2.2)
MJJNNIGE_03339	P	Bifunctional enzyme with both catalase and broad- spectrum peroxidase activity (By similarity)
MJJNNIGE_03356	E	solute symporter
